# Spatial omics of acute myocardial infarction reveals a novel mode of immune cell infiltration

**DOI:** 10.1101/2024.05.20.594955

**Authors:** Florian Wünnemann, Florian Sicklinger, Kresimir Bestak, Jose Nimo, Tobias Thiemann, Junedh Amrute, Mathias Nordbeck, Niklas Hartmann, Miguel A. Ibarra-Arellano, Jovan Tanevski, Clara Heine, Norbert Frey, Kory J. Lavine, Fabian Coscia, Julio Saez-Rodriguez, Florian Leuschner, Denis Schapiro

**Author notes:** These authors contributed equally (Florian Wünnemann, Florian Sicklinger). These authors jointly supervised this work (Florian Leuschner, Denis Schapiro).

## Abstract

Myocardial infarction (MI) continues to be a leading cause of death worldwide. Even though it is well-established that the complex interplay between different cell types determines the overall healing response after MI, the precise changes in the tissue architecture are still poorly understood. Here we generated an integrative cellular map of the acute phase after murine MI using a combination of imaging-based transcriptomics (Molecular Cartography) and antibody-based highly multiplexed imaging (Sequential Immunofluorescence), which enabled us to evaluate cell-type compositions and changes at subcellular resolution over time. One striking finding of these analyses was the identification of a novel mode of leukocyte accumulation to the infarcted heart via the endocardium - the inner layer of the heart. To investigate the underlying mechanisms driving this previously unknown infiltration route, we performed unbiased spatial proteomic analysis using Deep Visual Proteomics (DVP). When comparing endocardial cells of homeostatic hearts and infarcted hearts, DVP identified von Willebrand Factor (vWF) as an upregulated mediator of inflammation 24 hours post-MI. To further explore the immune mediating capabilities of vWF and its effect on tissue repair, we performed functional blocking of vWF during acute murine MI. This resulted in a reduced amount of infiltration by CCR2^+^ monocytes and worse cardiac function post-MI. Our study provides the first spatial map of acute murine MI with subcellular resolution and subsequently discovers a novel route of immune infiltration. Furthermore, we identified vWF as a critical immune mediating agent for endocardial immune cell infiltration.
