## Supplementary Table 1 for "Spatial omics of acute myocardial infarction reveals a novel mode of immune cell infiltration"

### Sheet: final_panel
Number	Catalog_Nr	Species	Target	Gene_name	Function	Cell_type	Reference_id	Reference URL
1	P0D1P	Mus musculus	ENSMUSG00000006932	Ctnnb1	EMT	Endothelial cells	Xu_et_al	https://www.nature.com/articles/cr20095
2	P0E2P	Mus musculus	ENSMUSG00000023992	Trem2	cell_type_marker	Monocytes	Rizzo_et_al	https://academic.oup.com/cardiovascres/article/119/3/772/6660804
3	P0WCH	Mus musculus	ENSMUST00000103230	Nppa	cell_type_marker	Cardiomyocytes	Galow_et_al	https://www.mdpi.com/2073-4409/9/5/1144/htm
4	P0XCG	Mus musculus	ENSMUST00000024988	C3	cell_type_marker	Endothelial cells	Galow_et_al	https://www.mdpi.com/2073-4409/9/5/1144/htm
5	P1E4S	Mus musculus	ENSMUSG00000019929	Dcn	cell_type_marker	Fibroblasts	Galow_et_al	https://www.mdpi.com/2073-4409/9/5/1144/htm
6	P1E9Y	Mus musculus	ENSMUST00000033036	Dkk3	cell_type_marker	Fibroblasts	Skelly_et_al	https://www.sciencedirect.com/science/article/pii/S2211124717319095
7	P1F4R	Mus musculus	ENSMUSG00000054641	Mmrn1	cell_type_marker	Endothelial cells	Galow_et_al	https://www.mdpi.com/2073-4409/9/5/1144/htm
8	P1R2D	Mus musculus	ENSMUSG00000024621	Csf1r	cell_type_marker	Macrophages	Jin_et_al	https://onlinelibrary.wiley.com/doi/10.1002/smtd.202100752
9	P1W4A	Mus musculus	ENSMUSG00000031765	Mt1	cell_type_marker	Fibroblasts	Forte_et_al	https://www.sciencedirect.com/science/article/pii/S2211124720301625
10	P1XCH	Mus musculus	ENSMUST00000103231	Nppb	cell_type_marker	Cardiomyocytes	van_Duijvenboden_et_al	https://www.ahajournals.org/doi/10.1161/CIRCULATIONAHA.118.038944
11	P2A5Y	Mus musculus	ENSMUSG00000002944	Cd36	cell_type_marker	Endothelial cells	Forte_et_al	https://www.sciencedirect.com/science/article/pii/S2211124720301625
12	P2WCK	Mus musculus	ENSMUSG00000000957	Mmp14	cell_type_marker	EndMA+	Tombor_et_al	https://www.nature.com/articles/s41467-021-20905-1
13	P3663	Mus musculus	ENSMUSG00000030724	Cd19	cell_type_marker	Lymphocytes	Jin_et_al	https://onlinelibrary.wiley.com/doi/10.1002/smtd.202100752
14	P3960	Mus musculus	ENSMUST00000033310	Mki67	cell_type_marker	Proliferative cells	Galow_et_al	https://www.mdpi.com/2073-4409/9/5/1144/htm
15	P3WCM	Mus musculus	ENSMUSG00000033016	Nfatc1	cell_type_marker	Endocardial cells	Zhang_et_al	https://www.ahajournals.org/doi/10.1161/CIRCRESAHA.117.312136
16	P4R7N	Mus musculus	ENSMUST00000028389	Frzb	cell_type_marker	Fibroblasts	Skelly_et_al	https://www.sciencedirect.com/science/article/pii/S2211124717319095
17	P4WCN	Mus musculus	ENSMUST00000034339	Cdh5	cell_type_marker	Endothelial cells	Skelly_et_al	https://www.ahajournals.org/doi/full/10.1161/ATVBAHA.117.310549
18	P5M7T	Mus musculus	ENSMUSG00000063011	Msln	cell_type_marker	Epicardial cells	Galow_et_al	https://www.mdpi.com/2073-4409/9/5/1144/htm
19	P5WCP	Mus musculus	ENSMUST00000004774	Aqp1	cell_type_marker	Endothelial cells	Galow_et_al	https://www.mdpi.com/2073-4409/9/5/1144/htm
20	P638C	Mus musculus	ENSMUST00000092163	Lyz2	cell_type_marker	Monocytes	Galow_et_al	https://www.mdpi.com/2073-4409/9/5/1144/htm
21	P6952	Mus musculus	ENSMUSG00000026193	Fn1	cell_type_marker	EndMA+	Tombor_et_al	https://www.nature.com/articles/s41467-021-20905-1
22	P6G90	Mus musculus	ENSMUST00000046285	C1qa	cell_type_marker	Monocytes	Forte_et_al	https://www.nature.com/articles/s41586-020-2797-4
23	P6WCQ	Mus musculus	ENSMUSG00000029648	Flt1	cell_type_marker	Endothelial cells	Galow_et_al	https://www.mdpi.com/2073-4409/9/5/1144/htm
24	P7C84	Mus musculus	ENSMUST00000046384	C1qb	cell_type_marker	Macrophages	Jin_et_al	https://onlinelibrary.wiley.com/doi/10.1002/smtd.202100752
25	P7R1J	Mus musculus	ENSMUSG00000023951	Vegfa	cell_type_marker	Cardiomyocytes	Galow_et_al	https://www.mdpi.com/2073-4409/9/5/1144/htm
26	P7T6N	Mus musculus	ENSMUSG00000027750	Postn	cell_type_marker	Fibroblasts	Forte_et_al	https://www.sciencedirect.com/science/article/pii/S2211124720301625
27	P7WCR	Mus musculus	ENSMUSG00000020218	Wif1	cell_type_marker	Fibroblasts	Skelly_et_al	https://www.sciencedirect.com/science/article/pii/S2211124717319095
28	P8WCS	Mus musculus	ENSMUST00000031318	Cxcl5	cell_type_marker	Fibroblasts	Forte_et_al	https://www.sciencedirect.com/science/article/pii/S2211124720301625
29	P9R2N	Mus musculus	ENSMUSG00000031425	Plp1	cell_type_marker	Schwann cells	Forte_et_al	https://www.sciencedirect.com/science/article/pii/S2211124720301625
30	P9WCT	Mus musculus	ENSMUST00000033050	Lyve1	cell_type_marker	Lymphatic endothelial cells	Forte_et_al	https://www.sciencedirect.com/science/article/pii/S2211124720301625
31	PAD1L	Mus musculus	ENSMUSG00000024401	Tnf	cell_type_marker	Neutrophils	Forte_et_al	https://www.sciencedirect.com/science/article/pii/S2211124720301625
32	PAF40	Mus musculus	ENSMUSG00000049103	Ccr2	cell_type_marker	Monocytes	Rizzo_et_al	https://academic.oup.com/cardiovascres/article/119/3/772/6660804
33	PAM5X	Mus musculus	ENSMUSG00000022952	Runx1	MI_pathway	Cardiomyocytes	McCarroll_et_al	https://www.ahajournals.org/doi/10.1161/CIRCULATIONAHA.117.028911
34	PAT2M	Mus musculus	ENSMUSG00000055435	Maf	cell_type_marker	Monocytes	Galow_et_al	https://www.mdpi.com/2073-4409/9/5/1144/htm
35	PAWCV	Mus musculus	ENSMUST00000000193	Ccl2	cell_type_marker	Monocytes	Forte_et_al	https://www.sciencedirect.com/science/article/pii/S2211124720301625
36	PC66C	Mus musculus	ENSMUST00000113516	Kdr	cell_type_marker	Endothelial cells	Farbehi_et_al	https://elifesciences.org/articles/43882
37	PCF74	Mus musculus	ENSMUST00000019266	Ccl9	cell_type_marker	Monocytes	Forte_et_al	https://www.sciencedirect.com/science/article/pii/S2211124720301625
38	PCG73	Mus musculus	ENSMUST00000020161	Arg1	cell_type_marker	Monocytes	Forte_et_al	https://www.sciencedirect.com/science/article/pii/S2211124720301625
39	PCWCW	Mus musculus	ENSMUST00000089620	Cd86	cell_type_marker	Monocytes	Pinto_et_al	https://www.frontiersin.org/journals/immunology/articles/10.3389/fimmu.2018.00454/full
40	PD958	Mus musculus	ENSMUSG00000038583	Pln	cell_type_marker	Cardiomyocytes	Litvinuková_et_al	https://www.nature.com/articles/s41586-020-2797-4
41	PDWCX	Mus musculus	ENSMUST00000000299	Itgb2	cell_type_marker	Immune cells	Forte_et_al	https://www.sciencedirect.com/science/article/pii/S2211124720301625
42	PE959	Mus musculus	ENSMUSG00000021313	Ryr2	cell_type_marker	Cardiomyocytes	Litvinuková_et_al	https://www.nature.com/articles/s41586-020-2797-4
43	PEF43	Mus musculus	ENSMUSG00000051504	Siglech	cell_type_marker	Dendritic cells	Jin_et_al	https://onlinelibrary.wiley.com/doi/10.1002/smtd.202100752
44	PEF76	Mus musculus	ENSMUSG00000026581	Sell	inflammation	Immune cells	Ivetic_et_al	https://www.frontiersin.org/articles/10.3389/fimmu.2019.01068/full
45	PEWCY	Mus musculus	ENSMUST00000035938	Ccl5	cell_type_marker	Natural killer cells	Skelly_et_al	https://www.sciencedirect.com/science/article/pii/S2211124717319095
46	PFF77	Mus musculus	ENSMUST00000177715	Ighm	cell_type_marker	Lymphocytes	Galow_et_al	https://www.mdpi.com/2073-4409/9/5/1144/htm
47	PFG43	Mus musculus	ENSMUSG00000026395	Ptprc	cell_type_marker	Immune cells	Skelly_et_al	https://www.sciencedirect.com/science/article/pii/S2211124717319095
48	PFK73	Mus musculus	ENSMUST00000001547	Col1a1	cell_type_marker	Fibroblasts	Forte_et_al	https://www.sciencedirect.com/science/article/pii/S2211124720301625
49	PFWCZ	Mus musculus	ENSMUSG00000030165	Klrd1	cell_type_marker	Natural killer cells	Jin_et_al	https://onlinelibrary.wiley.com/doi/10.1002/smtd.202100752
50	PG35J	Mus musculus	ENSMUSG00000052336	Cx3cr1	cell_type_marker	Monocytes	Forte_et_al	https://www.sciencedirect.com/science/article/pii/S2211124720301625
51	PGK 74.00	Mus musculus	ENSMUSG00000036655	Colec11	cell_type_marker	Pericytes	Skelly_et_al	https://www.sciencedirect.com/science/article/pii/S2211124717319095
52	PGT6X	Mus musculus	ENSMUST00000034973	Smad3	EMT	Endothelial cells	Xu_et_al	https://www.nature.com/articles/cr20095
53	PGWCL	Mus musculus	ENSMUST00000036387	S100b	cell_type_marker	Schwann cells	Forte_et_al	https://www.sciencedirect.com/science/article/pii/S2211124720301625
54	PHG45	Mus musculus	ENSMUSG00000029231	Pdgfra	cell_type_marker	Fibroblasts	Skelly_et_al	https://www.sciencedirect.com/science/article/pii/S2211124717319095#bib1
55	PHM74	Mus musculus	ENSMUST00000062606	Upk3b	cell_type_marker	Epicardial cells	Galow_et_al	https://www.mdpi.com/2073-4409/9/5/1144/htm
56	PHS6Z	Mus musculus	ENSMUST00000028881	Il1b	cell_type_marker	Immune cells	Forte_et_al	https://www.sciencedirect.com/science/article/pii/S2211124720301625
57	PHWC0	Mus musculus	ENSMUST00000039631	Acta2	cell_type_marker	Smooth muscle cells	Galow_et_al	https://www.mdpi.com/2073-4409/9/5/1144/htm
58	PJE9E	Mus musculus	ENSMUST00000042792	Scn7a	cell_type_marker	Fibroblasts	Galow_et_al	https://www.mdpi.com/2073-4409/9/5/1144/htm
59	PJG79	Mus musculus	ENSMUST00000015581	Gzmb	cell_type_marker	Natural killer cells	Skelly_et_al	https://www.sciencedirect.com/science/article/pii/S2211124717319095
60	PJWC1	Mus musculus	ENSMUST00000034590	Tagln	cell_type_marker	Smooth muscle cells	Galow_et_al	https://www.mdpi.com/2073-4409/9/5/1144/htm
61	PJY2Q	Mus musculus	ENSMUSG00000022206	Npr3	cell_type_marker	Endocardial cells	Galow_et_al	https://www.mdpi.com/2073-4409/9/5/1144/htm
62	PK25P	Mus musculus	ENSMUSG00000026069	Il1rl1	inflammation	Cardiomyocytes	Sanada_et_al	https://www.jci.org/articles/view/30634/htm
63	PK95F	Mus musculus	ENSMUSG00000018830	Myh11	cell_type_marker	Smooth muscle cells	Galow_et_al	https://www.mdpi.com/2073-4409/9/5/1144/htm
64	PKWC2	Mus musculus	ENSMUSG00000027985	Lef1	cell_type_marker	Lymphocytes	Skelly_et_al	https://www.sciencedirect.com/science/article/pii/S2211124717319095
65	PMH7A	Mus musculus	ENSMUST00000063062	Chil3	cell_type_marker	Monocytes	Forte_et_al	https://www.sciencedirect.com/science/article/pii/S2211124720301625
66	PMWC3	Mus musculus	ENSMUSG00000048521	Cxcr6	cell_type_marker	Lymphocytes	Jin_et_al	https://onlinelibrary.wiley.com/doi/10.1002/smtd.202100752
67	PN86K	Mus musculus	ENSMUSG00000024620	Pdgfrb	cell_type_marker	Neuronal cells	Galow_et_al	https://www.mdpi.com/2073-4409/9/5/1144/htm
68	PNH7C	Mus musculus	ENSMUSG00000024672	Ms4a7	cell_type_marker	Macrophages	Forte_et_al	https://www.sciencedirect.com/science/article/pii/S2211124720301625
69	PNS62	Mus musculus	ENSMUST00000059352	Lmod1	cell_type_marker	Smooth muscle cells	Skelly_et_al	https://www.sciencedirect.com/science/article/pii/S2211124717319095
70	PPC1C	Mus musculus	ENSMUSG00000053477	Tcf4	cell_type_marker	Dendritic cells	Jin_et_al	https://onlinelibrary.wiley.com/doi/10.1002/smtd.202100752
71	PPT62	Mus musculus	ENSMUSG00000045680	Tcf21	cell_type_marker	Fibroblasts	Forte_et_al	https://www.sciencedirect.com/science/article/pii/S2211124720301625
72	PPWC5	Mus musculus	ENSMUSG00000042453	Reln	cell_type_marker	Endothelial cells	Galow_et_al	https://www.mdpi.com/2073-4409/9/5/1144/htm
73	PQ95K	Mus musculus	ENSMUSG00000018774	Cd68	cell_type_marker	Monocytes	Forte_et_al	https://www.sciencedirect.com/science/article/pii/S2211124720301625
74	PQK7C	Mus musculus	ENSMUST00000020617	Flt4	cell_type_marker	Endothelial cells	Galow_et_al	https://www.mdpi.com/2073-4409/9/5/1144/htm
75	PQR76	Mus musculus	ENSMUST00000026917	Nrp1	EMT	Endothelial cells	Chu_et_al	https://journals.plos.org/plosone/article?id=10.1371/journal.pone.0101931
76	PQT63	Mus musculus	ENSMUST00000002678	Tgfb1	EMT	Endothelial cells	Xu_et_al	https://www.nature.com/articles/cr20095
77	PR66R	Mus musculus	ENSMUST00000034231	Ccl22	cell_type_marker	Dendritic cells	Jin_et_al	https://onlinelibrary.wiley.com/doi/10.1002/smtd.202100752
78	PR81H	Mus musculus	ENSMUSG00000020717	Pecam1	cell_type_marker	Endothelial cells	Forte_et_al	https://www.sciencedirect.com/science/article/pii/S2211124720301625
79	PRJ7E	Mus musculus	ENSMUST00000190262	Ly6g	cell_type_marker	Neutrophils	Kleinholz_et_al	https://www.nature.com/articles/s41598-021-94425-9
80	PRP35	Mus musculus	ENSMUSG00000057329	Bcl2	apoptosis	Cardiomyocytes	Czabotar_et_al	https://www.nature.com/articles/nrm3722
81	PRS65	Mus musculus	ENSMUSG00000040249	Lrp1	WNT_signalling	Cardiomyocytes	Meyer_et_al	https://www.ncbi.nlm.nih.gov/pmc/articles/PMC5582413/
82	PS05Y	Mus musculus	ENSMUSG00000058427	Cxcl2	cell_type_marker	Neutrophils	Forte_et_al	https://www.sciencedirect.com/science/article/pii/S2211124720301625
83	PS56T	Mus musculus	ENSMUST00000102832	Cd3e	cell_type_marker	Lymphocytes	Jin_et_al	https://onlinelibrary.wiley.com/doi/10.1002/smtd.202100752
84	PSN59	Mus musculus	ENSMUSG00000028859	Csf3r	cell_type_marker	Adipocytes	Skelly_et_al	https://www.sciencedirect.com/science/article/pii/S2211124717319095
85	PSWC8	Mus musculus	ENSMUSG00000025746	Il6	inflammation	Fibroblasts	Tombor_et_al	https://www.nature.com/articles/s41467-021-20905-1
86	PT56V	Mus musculus	ENSMUST00000024044	Cd4	cell_type_marker	Lymphocytes	Jin_et_al	https://onlinelibrary.wiley.com/doi/10.1002/smtd.202100752
87	PVF7M	Mus musculus	ENSMUSG00000075122	Cd80	cell_type_marker	Monocytes	Pinto_et_al	https://www.frontiersin.org/journals/immunology/articles/10.3389/fimmu.2018.00454/full
88	PVK3C	Mus musculus	ENSMUSG00000002100	Mybpc3	cell_type_marker	Cardiomyocytes	Litvinuková_et_al	https://www.nature.com/articles/s41586-020-2797-4
89	PVQ37	Mus musculus	ENSMUSG00000026728	Vim	cell_type_marker	EndMA+	Tombor_et_al	https://www.nature.com/articles/s41467-021-20905-1
90	PVT67	Mus musculus	ENSMUST00000068031	Top2a	cell_type_marker	Proliferative cells	Galow_et_al	https://www.mdpi.com/2073-4409/9/5/1144/htm
91	PXF7P	Mus musculus	ENSMUSG00000024610	Cd74	cell_type_marker	Monocytes	Galow_et_al	https://www.mdpi.com/2073-4409/9/5/1144/htm
92	PXM6G	Mus musculus	ENSMUST00000028045	Mrc1	cell_type_marker	Macrophages	Jin_et_al	https://onlinelibrary.wiley.com/doi/10.1002/smtd.202100752
93	PXV24	Mus musculus	ENSMUSG00000024810	Il33	inflammation	Fibroblasts	Forte_et_al	https://www.sciencedirect.com/science/article/pii/S2211124720301625
94	PYJ7M	Mus musculus	ENSMUSG00000037548	H2-DMb2	cell_type_marker	Lymphocytes	Forte_et_al	https://www.sciencedirect.com/science/article/pii/S2211124720301625
95	PYVCF	Mus musculus	ENSMUST00000029076	Car3	cell_type_marker	Adipocytes	Galow_et_al	https://www.mdpi.com/2073-4409/9/5/1144/htm
96	PZ493	Mus musculus	ENSMUST00000022616	Clu	cell_type_marker	Epicardial cells	Forte_et_al	https://www.sciencedirect.com/science/article/pii/S2211124720301625
97	PZ85W	Mus musculus	ENSMUSG00000021109	Hif1a	cell_type_marker	Cardiomyocytes	Forte_et_al	https://www.sciencedirect.com/science/article/pii/S2211124720301625
98	PZF7R	Mus musculus	ENSMUST00000235530	H2-Eb1	cell_type_marker	Lymphocytes	Galow_et_al	https://www.mdpi.com/2073-4409/9/5/1144/htm
99	PZVCG	Mus musculus	ENSMUSG00000061780	Cfd	cell_type_marker	Adipocytes	Galow_et_al	https://www.mdpi.com/2073-4409/9/5/1144/htm
100	PZWCF	Mus musculus	ENSMUST00000003469	Cd79a	cell_type_marker	Lymphocytes	Skelly_et_al	https://www.sciencedirect.com/science/article/pii/S2211124717319095
