## Supplementary Table 2 for "Spatial omics of acute myocardial infarction reveals a novel mode of immune cell infiltration"

### Sheet: Lunaphore AB panel
Cycle	Antibody	Channel	Host	Secondary Ab	Dilution	Incubation time (min)	Supplier	Catalog number	Clone number
1	Trem2	Cy5	rabbit	Rabbit-AF647	150	4	Abcam	ab53444	EPR23177-106
1	CD68	TRITC	rat	Rat-AF555	300	4	Abcam	ab245227	FA-11
2	aSMA	Cy5	rabbit	Rabbit-AF647	400	4	Cell Signaling	19245	D4K9N
2	CD11b*	TRITC	rat	Rat-AF555	100	4	Thermo Fisher	14-0112-82	M1/70
3	CD31	Cy5	rabbit	Rabbit-AF647	250	8	Abcam	ab182981	EPR17259
3	CD45	TRITC	rat	Rat-AF555	200	8	Novus Biosciences	NB100-77417	30-F11
4	Ccr2	Cy5	rabbit	Rabbit-AF647	250	4	Abcam	ab273050	EPR20844-15
5	Postn	Cy5	rabbit	Rat-AF555	300	4	Abcam	ab215199	EPR20806
6	Pdgfra	Cy5	rabbit	Rabbit-AF647	500	4	Abcam	ab203491	EPR22059-270
7	Icam1	Cy5	rabbit	Rabbit-AF647	300	4	Thermo Fisher	MA5-43363	101
8	LaminB1	Cy5	rabbit	Rabbit-AF647	300	4	Abcam	ab133741	EPR8985
9	Mpo	Cy5	rabbit	Rabbit-AF647	150	4	Abcam	ab208670	EPR20257
10	Gpnmb	Cy5	rabbit	Rabbit-AF647	500	4	Abcam	ab188222	EPR18226-147
11	Ankrd1	Cy5	rabbit	Rabbit-AF647	200	4	Thermo Fisher	BS-8074R	X
12	Tnnt2	Cy5	rabbit	Rabbit-AF647	3000	2	Thermo Fisher	ab209813	EPR20266
12	WGA-AF555	TRITC	none	none	250	2	Thermo Fisher	W32464	X
