## Supplementary Table 3 for "Spatial omics of acute myocardial infarction reveals a novel mode of immune cell infiltration"

### Sheet: Sheet1
Antibody	Dilution	Supplier	Clone
anti-CD45-PerCP-Cy5.5	1:100	BD Biosciences	clone 30-F11
anti-Ter119-PE	1:200	BD Biosciences	clone TER-119
anti-CD4-PE	1:200	Biolegend	clone RM4-5
anti-CD19-PE	1:200	BD Biosciences	clone 1D3
anti-NK1.1-PE	1:200	BD Biosciences	clone PK136
anti-Ly6G-PE	1:100	BD Biosciences	clone 1A8
anti-CD11b-APC-Cy7	1:100	BD Biosciences	clone M1/70
anti-F4/80-PE-Cy7	1:100	Biolegend	clone BM8
anti-Ly6C-APC	1:100	BD Biosciences	clone AL-21
