## Supplementary Table 4 for "Spatial omics of acute myocardial infarction reveals a novel mode of immune cell infiltration"

### Sheet: Sheet1
Antibody name	Antibody type	Host	Dilution	Supplier	Catalog number	Clone number
vWF	Primary	rabbit	1:200	Dako	A0082	Polyclonal
CD41	Primary	rat	1:200	Abcam	ab33661	MWReg30
PSGL-1	Primary	rat	1:200	BioXCell/Biozol	BE0186	4RA10
CCR2	Primary	rabbit	1:150	Abcam	ab273050	EPR20844-15
CD68	Primary	rat	1:200	Abcam	ab245227	FA-11
CD31	Primary	goat	1:600	R&D Systems	AF3628	Polyclonal
anti-Rabbit IgG,Alexa Fluor 555	Secondary	Donkey	1:400	Thermo Fisher Scientific	A-31572
anti-Goat IgG, Alexa Fluor 555	Secondary	Donkey	1:400	Thermo Fisher Scientific	A-21432
anti-Rat IgG, Alexa Fluor 647	Secondary	Donkey	1:400	Thermo Fisher Scientific	A-48272
anti-Rabbit, Alexa Fluor 750	Secondary	Donkey	1:400	Abcam	ab175728
anti-Rabbit IgG, Alexa Fluor 647	Secondary	Goat	1:400	Thermo Fisher Scientific	A-32733
anti-Rabbit IgG, Alexa Fluor 555	Secondary	Goat	1:400	Thermo Fisher Scientific	A-32732
anti-Rat IgG, Alexa Fluor 647	Secondary	Goat	1:400	Thermo Fisher Scientific	A-48265
anti-Rat IgG, Alexa Fluor 555	Secondary	Goat	1:400	Thermo Fisher Scientific	A-48263
